# Functionally overlapping variants control TB susceptibility in Collaborative Cross mice

**DOI:** 10.1101/785725

**Authors:** Clare M. Smith, Megan K. Proulx, Rocky Lai, Michael C. Kiritsy, Timothy A Bell, Pablo Hock, Fernando Pardo-Manuel de Villena, Martin T. Ferris, Richard E. Baker, Samuel M. Behar, Christopher M. Sassetti

## Abstract

Host genetics plays an important role in determining the outcome of *Mycobacterium tuberculosis* (Mtb) infection. We previously found that Collaborative Cross mouse strains differ in their susceptibility to Mtb, and that the CC042/GeniUnc (CC042) strain suffered from a rapidly progressive disease and failed to produce the protective cytokine, IFN*γ*, in the lung. Here, we used parallel genetic and immunological approaches to investigate the basis of CC042 susceptibility. Using a population derived from a CC001/Unc (CC001) × CC042 intercross, we mapped four QTL underlying Tuberculosis ImmunoPhenotypes (*Tip1-4*). These included 2 major effect QTL on Chromosome 7 (*Tip1* and *Tip2*) that were associated with bacterial burden. *Tip2*, along with *Tip3* (Chromosome 15) and *Tip4* (Chromosome 16) also correlated with IFN*γ* production following infection, whereas *Tip1* appeared to control an IFN*γ*-independent mechanism of bacterial control. Further immunological characterization revealed that CC042 animals recruited relatively few antigen-specific T cells to the lung and these T cells failed to express the Integrin alpha L (α_L_; i.e., CD11a), which contributes to T cell activation and migration. These defects could be explained by a CC042 private variant in the *Itgal* gene, which encodes CD11a, and is found within the *Tip2* interval. This 15bp deletion leads to aberrant mRNA splicing and is predicted to result in a truncated protein product. The *Itgal^CC042^* genotype was associated with all measured disease traits, indicating that this variant is a major determinant of susceptibility in CC042. The combined effect of functionally distinct *Tip* variants likely explains the profound susceptibility of CC042 and highlights the multigenic nature of TB control in the Collaborative Cross.

**Importance statement:** The variable outcome of *Mycobacterium tuberculosis* infection observed natural populations is difficult to model in genetically homogenous small animal models. The newly-developed Collaborative Cross (CC) represents a reproducible panel of genetically-diverse mice that display a broad range of phenotypic responses to infection. We explored the genetic basis of this variation, focusing on a CC line that is highly susceptible to *M. tuberculosis* infection. This study identified multiple quantitative trait loci associated with bacterial control and cytokine production, including one that is caused by a novel loss-of-function mutation in the *Itgal* gene that is necessary for T cell recruitment to the infected lung. These studies verify the multigenic control of mycobacterial disease in the CC panel, identify genetic loci controlling diverse aspects of pathogenesis, and highlight the utility of the CC resource.
