## Supplementary material for "Functionally overlapping variants control TB susceptibility in Collaborative Cross mice": Table S1. Phenotype data for F2 intercross mice

### Sheet: Smith_et_al_phenotypes.csv
	LungCFU	SpleenCFU	IFNg	sex	Blaze	chal19	chal22	chal23
Cr_CS01_F0021	6.27875	NA	360.787	0	0	0	0	0
Cr_CS01_F0022	5.36549	4.04139	156.364	0	0	0	0	0
Cr_CS01_F0023	6.92428	4.68124	1024.08	0	1	0	0	0
Cr_CS01_F0024	8.04139	3.30103	569.922	0	1	0	0	0
Cr_CS01_F0025	6.57978	3.77815	915.473	0	0	0	0	0
Cr_CS01_F0026	8.06819	4.68124	1688.87	0	0	0	0	0
Cr_CS01_F0027	8.17026	5	1308.1	0	0	0	0	0
Cr_CS01_F0028	9.20412	4.41497	325.435	0	1	0	0	0
Cr_CS01_F0029	10.2227	6.06446	73.285	0	0	0	0	0
Cr_CS01_F0030	7	3.30103	386.313	0	0	0	0	0
Cr_CS01_F0031	6.73239	5.03743	321.814	0	0	0	0	0
Cr_CS01_F0032	9.11394	5.15229	275.774	0	0	0	0	0
Cr_CS01_F0033	9.4014	4.97313	1307.39	0	0	0	0	0
Cr_CS01_F0034	7.43457	4.25527	1184.92	0	0	0	0	0
Cr_CS01_F0035	8.62325	3.90309	469.136	0	1	0	0	0
Cr_CS01_F0036	6.10721	4.20412	143.263	0	0	0	0	0
Cr_CS01_F0037	8	4.50515	839.416	0	1	0	0	0
Cr_CS01_F0038	6.76343	3.30103	512.147	0	1	0	0	0
Cr_CS01_F0039	8.97313	4.88649	424.523	0	0	0	0	0
Cr_CS01_F0040	9.52763	4.43136	1167.8	0	0	0	0	0
Cr_CS01_F0041	9.54033	5.44716	139.371	0	1	0	0	0
Cr_CS01_F0042	9.42651	4.77815	237.222	0	1	0	0	0
Cr_CS01_F0043	6.75587	4.89763	146.5	0	1	0	0	0
Cr_CS01_F0044	6.81291	4.44716	322.786	0	0	0	0	0
Cr_CS01_F0045	6.99123	4.92428	426.987	0	0	0	0	0
Cr_CS01_F0048	5.16732	4.11394	159.783	0	0	0	0	0
Cr_CS01_F0049	7.16137	5.35218	81.3234	0	0	0	0	0
Cr_CS01_F0050	6.44716	4.11394	799.867	0	0	0	0	0
Cr_CS01_F0051	9.05308	4.8451	193.587	0	0	0	0	0
Cr_CS01_F0057	8.97313	4.38021	1227.45	0	0	1	0	0
Cr_CS01_F0058	9.30963	4.25527	1124.83	0	0	1	0	0
Cr_CS01_F0059	9.48144	5.26951	335.605	0	1	1	0	0
Cr_CS01_F0069	9.9345	4.79239	124.851	0	0	1	0	0
Cr_CS01_F0070	8.95904	4.91908	1725.09	0	0	1	0	0
Cr_CS01_F0071	10.3118	5.39794	76.4666	0	0	1	0	0
Cr_CS01_F0072	9.09342	4.41497	1202.51	0	0	1	0	0
Cr_CS01_F0079	7.69897	4.25527	751.667	0	0	1	0	0
Cr_CS01_F0080	7.11394	4.25527	137.36	0	0	1	0	0
Cr_CS01_F0082	9.83251	4.88649	1424.4	0	0	1	0	0
Cr_CS01_F0083	9.52634	6.59106	40.7473	0	0	1	0	0
Cr_CS01_F0084	10.0645	5.54407	51.5375	0	1	1	0	0
Cr_CS01_F0085	6.6721	4.20412	114.897	0	0	1	0	0
Cr_CS01_F0087	9.66745	4.25527	878.923	0	1	1	0	0
Cr_CS01_F0088	7.25527	4	956.299	0	0	1	0	0
Cr_CS01_F0103	8.13672	4.14613	1541.83	0	0	1	0	0
Cr_CS01_F0105	9.01284	4.14613	361.355	0	0	1	0	0
Cr_CS01_F0109	9.62325	5.23045	63.753	0	0	0	1	0
Cr_CS01_F0110	8.60206	3.60206	1247.61	0	0	0	1	0
Cr_CS01_F0111	8.02119	3.30103	626.951	0	1	0	1	0
Cr_CS01_F0112	7.20412	5.11394	193.554	0	0	0	1	0
Cr_CS01_F0113	8.47712	4.38021	98.8741	0	1	0	1	0
Cr_CS01_F0119	8.87506	4.17609	1091.27	0	0	0	1	0
Cr_CS01_F0120	6.82607	4.17609	188.416	0	0	0	1	0
Cr_CS01_F0121	7.09691	4.07918	971.348	0	0	0	1	0
Cr_CS01_F0122	7.59106	3.90309	316.831	0	1	0	1	0
Cr_CS01_F0123	7.44716	4.20412	85.4849	0	1	0	1	0
Cr_CS01_F0129	7.43136	4.83885	893.176	0	0	0	1	0
Cr_CS01_F0130	7.0607	4.60206	116.437	0	1	0	1	0
Cr_CS01_F0132	8.72428	4.38021	90.8164	0	0	0	1	0
Cr_CS01_F0138	8.09691	4.90309	716.482	0	0	0	1	0
Cr_CS01_F0139	8.27875	4.11394	233.834	0	0	0	1	0
Cr_CS01_F0140	6.97772	3.90309	90.328	0	1	0	1	0
Cr_CS01_F0141	7.60206	3.90309	1209.52	0	0	0	1	0
Cr_CS01_F0142	8.77815	4.49136	53.7287	0	1	0	1	0
Cr_CS01_F0152	7.80618	3.30103	970.496	0	1	0	1	0
Cr_CS01_F0154	8.41497	4.49136	1423.78	0	0	0	1	0
Cr_CS01_F0155	7.11394	4.38021	168.809	0	0	0	1	0
Cr_CS01_F0156	7.74819	4.69897	98.6714	0	0	0	1	0
Cr_CS01_F0157	6.32222	3.30103	91.8878	0	1	0	1	0
Cr_CS01_F0158	8.17609	5.17609	410.158	0	0	0	1	0
Cr_CS01_F0159	7.39794	4.30103	143.054	0	0	0	1	0
Cr_CS01_F0161	8.49136	3.30103	818.31	0	1	0	1	0
Cr_CS01_F0167	5.83251	4.94939	48.1789	0	0	0	0	1
Cr_CS01_F0170	5.54158	3.60206	35.537	0	0	0	0	1
Cr_CS01_F0171	5.94939	5.00432	98.8125	0	0	0	0	1
Cr_CS01_F0177	6.4624	3.60206	580.514	0	1	0	0	1
Cr_CS01_F0178	7.36173	4.25527	334.154	0	0	0	0	1
Cr_CS01_F0179	6.38021	4	198.02	0	0	0	0	1
Cr_CS01_F0180	6.29003	3.30103	88.4596	0	0	0	0	1
Cr_CS01_F0181	9.34242	4.44716	145.447	0	0	0	0	1
Cr_CS01_F0183	6.59106	3.30103	1039.44	0	0	0	0	1
Cr_CS01_F0193	9.52244	4.49136	62.8507	0	1	0	0	1
Cr_CS01_F0194	7.93952	3.30103	991.052	0	0	0	0	1
Cr_CS01_F0195	9.03743	3.77815	862.232	0	1	0	0	1
Cr_CS01_F0196	5.31387	4	126.85	0	0	0	0	1
Cr_CS01_F0197	6.49136	3.30103	202.95	0	0	0	0	1
Cr_CS01_M0001	7.05308	4.6902	201.786	1	1	0	0	0
Cr_CS01_M00010	8.94448	5.27875	272.112	1	0	0	0	0
Cr_CS01_M0002	10.3385	6.38021	85.3204	1	0	0	0	0
Cr_CS01_M0003	10.5955	4.78533	239.544	1	0	0	0	0
Cr_CS01_M0004	8.36922	5.07918	298.227	1	0	0	0	0
Cr_CS01_M0005	10.959	4.70757	305.107	1	0	0	0	0
Cr_CS01_M0006	7.27646	4	1517.93	1	0	0	0	0
Cr_CS01_M0007	9.15534	4.69897	896.696	1	0	0	0	0
Cr_CS01_M0008	9.42651	5.43136	76.2313	1	0	0	0	0
Cr_CS01_M0009	7.29003	4.53148	1505.23	1	0	0	0	0
Cr_CS01_M0011	9.17609	4.95424	474.281	1	0	0	0	0
Cr_CS01_M0012	9.18752	6.17319	331.496	1	1	0	0	0
Cr_CS01_M0013	6.6902	4.51851	560.244	1	0	0	0	0
Cr_CS01_M0014	7.02119	4.32222	578.422	1	0	0	0	0
Cr_CS01_M0015	7.52244	4.23045	578.101	1	0	0	0	0
Cr_CS01_M0016	7.23045	5.36173	246.657	1	0	0	0	0
Cr_CS01_M0017	6.97772	4.53148	346.406	1	0	0	0	0
Cr_CS01_M0018	9.07555	5.43136	281.541	1	0	0	0	0
Cr_CS01_M0019	9.45025	4.14613	227.633	1	0	0	0	0
Cr_CS01_M0020	7.60746	4.32222	1346.92	1	0	0	0	0
Cr_CS01_M0047	8.08991	4.66276	1415.53	1	0	0	0	0
Cr_CS01_M0052	8.39967	4.85733	1050.13	1	1	0	0	0
Cr_CS01_M0053	9.0086	6.10037	20.6745	1	1	0	0	0
Cr_CS01_M0054	6.34044	5.17609	385.3	1	0	0	0	0
Cr_CS01_M0055	7.0607	5.35218	308.288	1	0	0	0	0
Cr_CS01_M0056	9.63144	4.47712	429.994	1	0	0	0	0
Cr_CS01_M0061	9.45788	5.41497	24.4109	1	1	1	0	0
Cr_CS01_M0064	9.16137	4.32222	1003.38	1	1	1	0	0
Cr_CS01_M0065	6.43136	3.90309	328.801	1	1	1	0	0
Cr_CS01_M0066	9.79934	6.03342	45.8621	1	0	1	0	0
Cr_CS01_M0068	7.18752	4.14613	1108.83	1	0	1	0	0
Cr_CS01_M0074	9.04532	4.44716	379.653	1	0	1	0	0
Cr_CS01_M0076	10.0607	4.94448	768.084	1	0	1	0	0
Cr_CS01_M0089	9.17898	5.32838	146.075	1	0	1	0	0
Cr_CS01_M0091	9.26482	4.6902	97.2917	1	0	1	0	0
Cr_CS01_M0093	8.86923	5.60206	100.855	1	0	1	0	0
Cr_CS01_M0094	10.2878	5.47712	41.1918	1	0	1	0	0
Cr_CS01_M0096	8.32222	5.49136	113.531	1	0	1	0	0
Cr_CS01_M0097	9.42651	4.49136	543.472	1	0	1	0	0
Cr_CS01_M0098	10.8325	4.93952	333.902	1	0	1	0	0
Cr_CS01_M0099	9.19312	4.96848	267.568	1	0	1	0	0
Cr_CS01_M0100	9.51055	5.80618	121.141	1	0	1	0	0
Cr_CS01_M0101	9.13033	5.61278	76.5826	1	1	1	0	0
Cr_CS01_M0102	7.76343	5.15534	332.33	1	0	1	0	0
Cr_CS01_M0106	8.97772	5.11394	87.7066	1	0	0	1	0
Cr_CS01_M0107	7.41497	5.08991	141.167	1	1	0	1	0
Cr_CS01_M0108	8.38021	3.60206	605.846	1	1	0	1	0
Cr_CS01_M0114	8.716	3.77815	1382.95	1	1	0	1	0
Cr_CS01_M0115	9.57978	4.63347	398.033	1	1	0	1	0
Cr_CS01_M0116	9.13672	4.51851	1438.01	1	1	0	1	0
Cr_CS01_M0117	8.4624	3.30103	1837.48	1	0	0	1	0
Cr_CS01_M0124	8.38917	5.68124	58.5376	1	0	0	1	0
Cr_CS01_M0125	9.44716	5.60206	33.4355	1	0	0	1	0
Cr_CS01_M0126	9.51851	3.30103	336.898	1	1	0	1	0
Cr_CS01_M0127	7.60206	4	1059.81	1	0	0	1	0
Cr_CS01_M0128	9.31597	5.50515	26.8331	1	0	0	1	0
Cr_CS01_M0133	8.69897	3.77815	1533.28	1	0	0	1	0
Cr_CS01_M0134	8.75587	4.30103	925.592	1	1	0	1	0
Cr_CS01_M0135	7.24304	4.30103	1112.51	1	0	0	1	0
Cr_CS01_M0136	9.25527	4.34242	1183.17	1	0	0	1	0
Cr_CS01_M0137	9.11394	4.75587	165.241	1	0	0	1	0
Cr_CS01_M0143	9.26717	3.30103	964.523	1	1	0	1	0
Cr_CS01_M0144	9.20412	4.36173	617.05	1	1	0	1	0
Cr_CS01_M0146	9.32222	5.25527	122.837	1	0	0	1	0
Cr_CS01_M0147	8.23045	4.36173	725.965	1	0	0	1	0
Cr_CS01_M0148	8.51851	4.60206	51.9557	1	1	0	1	0
Cr_CS01_M0149	9.39794	4.47712	1228.5	1	0	0	1	0
Cr_CS01_M0150	9.47712	3.60206	355.224	1	0	0	1	0
Cr_CS01_M0151	8.20412	4.23045	1425.16	1	0	0	1	0
Cr_CS01_M0162	8.04139	4.07918	457.481	1	0	0	0	1
Cr_CS01_M0163	8.60206	4.07918	1186.1	1	0	0	0	1
Cr_CS01_M0164	9.32222	4.6721	126.643	1	0	0	0	1
Cr_CS01_M0165	6.35603	4.20412	56.882	1	0	0	0	1
Cr_CS01_M0166	8.33244	3.30103	160.41	1	0	0	0	1
Cr_CS01_M0172	9.44716	4.6721	21.0052	1	0	0	0	1
Cr_CS01_M0173	9.6902	4.47712	63.3193	1	0	0	0	1
Cr_CS01_M0174	10.4997	5.17898	217.998	1	1	0	0	1
Cr_CS01_M0175	8.19866	4.99123	23.8116	1	0	0	0	1
Cr_CS01_M0184	9.15836	3.77815	1900.87	1	0	0	0	1
Cr_CS01_M0185	6.30103	3.60206	755.096	1	0	0	0	1
Cr_CS01_M0186	6.98227	3.30103	653.405	1	0	0	0	1
Cr_CS01_M0187	8.98677	5.36922	23.4659	1	0	0	0	1
Cr_CS01_M0191	9.56937	4.25527	652.637	1	0	0	0	1
Cr_CS01_M0192	8.20683	3.30103	834.095	1	0	0	0	1
